# *BioISO*: an objective-oriented application for assisting the curation of genome-scale metabolic models

**DOI:** 10.1101/2021.03.07.434259

**Authors:** Fernando Cruz, João Capela, Eugénio C. Ferreira, Miguel Rocha, Oscar Dias

## Abstract

As the reconstruction of Genome-Scale Metabolic Models becomes standard practice in systems biology, the number of organisms having at least one metabolic model at the genome-scale is peaking at an unprecedented scale. The automation of several laborious tasks, such as gap-finding and gap-filling, allowed to develop GSMMs for poorly described organisms. However, such models’ quality can be compromised by the automation of several steps, which may lead to erroneous phenotype simulations.

The Biological networks constraint-based *In Silico* Optimization (*BioISO*) is a computational tool aimed at accelerating the reconstruction of Genome-Scale Metabolic Models. This tool facilitates the manual curation steps by reducing the large search spaces often met when debugging *in silico* biological models. *BioISO* uses a recursive relation-like algorithm and Flux Balance Analysis to evaluate and guide debugging of *in silico* phenotype simulations. The potential of *BioISO* to guide the debugging of model reconstructions was showcased using GSMMs available in literature and compared with the results of two other state-of-the-art gap-filling tools (*Meneco* and *fastGapFill*). Furthermore, *BioISO* was used as *Meneco*’s gap-finding algorithm to reduce the number of proposed solutions (reaction sets) for filling the gaps.

*BioISO* was implemented as a webserver available at https://bioiso.bio.di.uminho.pt; and integrated into *merlin* as a plugin. *BioISO’s* implementation as a Python™ package can also be retrieved from https://github.com/BioSystemsUM/BioISO.
