## Supplementary File 2 for "*BioISO*: an objective-oriented application for assisting the curation of genome-scale metabolic models"

### Sheet: SupplementaryFile2
Tool	Gap-find	Gaps assertion	Search type	Search depth	Data requirements	Freely available	Distribution	Coding Skills	Main output	Validation/Application	Gap-fill	Gap-filling approach	Source of solutions	Set of solutions	Description	Reference
BioISO	Yes	Mixed	Guided search	Whole or both downstream and upstream GSM network of the user-defined objective	GSMM	Yes	Python package, web-server, merlin	No	Graphical user interface for visualizing gaps and errors in web-server and merlin; tree-based structure or json file in python package	Streptococcus pneumoniae (iDS372), Escherichia coli (iJO1366), Bacillus subtilis (iBsu1103), Saccharomyces cerevisiae (iTO977) and Kluyveromyces lactis (iOD907)	No	-	-	-	This work	This work
biomassPrecursorCheck	Yes	Mixed	Guided search	Biomass reaction only	GSMM	No	COBRA Toolbox	Yes	Array of available and missing metabolites	-	No	-	-	-	COBRA Toolbox standard tool for testing whether biomass precursors can be synthesized or not. Demand reactions are optimized in a precursor-specific FBA problem.	Heirendt, L., Arreckx, S., Pfau, T., Mendoza, S. N., Richelle, A., Heinken, A., Haraldsdóttir, H. S., Wachowiak, J., Keating, S. M., Vlasov, V., Magnusdóttir, S., Ng, C. Y., Preciat, G., Žagare, A., Chan, S. H. J., Aurich, M. K., Clancy, C. M., Modamio, J., Sauls, J. T., … Fleming, R. M. T. (2019). Creation and analysis of biochemical constraint-based models using the COBRA Toolbox v.3.0. Nature …
Meneco	Yes	Topological search	Guided search	Whole GSM network	GSMM and metabolic database (e.g., MetaCyc or KEGG)	Yes	Python package, comand line tool	Yes	Array of missing metabolites and set of potential solutions (reactions from the metabolic database)	Escherichia coli (iJR904, iAF1260 and iJO1366), Ectocarpus siliculosus, Candidatus Phaeomarinobacter ectocarpi and Euglena mutabilis	Yes	parsimonious	metabolic database	Enumeration of all minimal reaction set	Meneco is aimed at the topological gap-filling of genome-scale draft metabolic networks. Gaps are detected following a topological graph-based theory search ignoring constraints from the stoichiometry of a metabolic network. The gap-filling problem is interpreted as a qualitative combinatorial optimization solved using Answer Set Programming.	Prigent, S., Frioux, C., Dittami, S. M., Thiele, S., Larhlimi, A., Collet, G., Gutknecht, F., Got, J., Eveillard, D., Bourdon, J., Plewniak, F., Tonon, T., & Siegel, A. (2017). Meneco, a Topology-Based Gap-Filling Tool Applicable to Degraded Genome-Wide Metabolic Networks. PLOS Computational Biology, 13(1), e1005276. https://doi.org/10.1371/journal.pcbi.1005276
gapFind/gapFill	Yes	Stoichiometry	Exhaustive search	Whole GSM network	GSMM and metabolic database (e.g., MetaCyc or KEGG)	No	GAMS source files	Yes	Array of missing metabolites and set of potential solutions (reactions from the metabolic database)	Escherichia coli (iJR904) and Saccharomyces cerevisiae (iND750)	Yes	parsimonious	metabolic database and reversible form of the GSMM	Minimal reaction set	gapFind searches no-production metabolites, namely metabolites that have no production site in the entire network, as well as no-consumption metabolites, namely metabolites that have no consumption site in the entire network. Then, gapFill identifies the minimal number of reactions from the metabolic database to enable the synthesis/consumption of the identified gaps by solving a Mixed-Integer Li…	Satish Kumar, V., Dasika, M. S., & Maranas, C. D. (2007). Optimization based automated curation of metabolic reconstructions. BMC Bioinformatics, 8(1), 212. https://doi.org/10.1186/1471-2105-8-212
fastGapFill	Yes	Stoichiometry	Exhaustive search	Whole GSM network	GSMM and metabolic database (e.g., KEGG)	No	COBRA Toolbox	Yes	Array of missing metabolites and set of potential solutions (reactions from the metabolic database)	Thermotoga maritima, Escherichia coli (iAF1260), Synechocystis sp. (iJN678), Homo sapiens sIECs (hs_sIEC611), Homo sapiens (Recon 2)	Yes	parsimonious	metabolic database and reversible form of the GSMM and additional unbalanced reactions	Minimal reaction set, but not guaranteed	fastGapFill is a scalable extension of gapFind/gapFil capable of efficiently detecting and filling network gaps in compartmentalized genome-scale models. This tool has combined the novelty of the Fastcore algorithm.	Thiele, I., Vlassis, N., & Fleming, R. M. T. (2014). FASTGAPFILL: Efficient gap filling in metabolic networks. Bioinformatics, 30(17), 2529–2531. https://doi.org/10.1093/bioinformatics/btu321
Gauge	Yes	Consistency	Exhaustive search	Whole GSM network	GSMM, metabolic database (e.g., KEGG) and gene expression data	No	COBRA Toolbox	Yes	Set of potential solutions (reactions from the metabolic database)	Escherichia coli (iJR904)	Yes	parsimonious	metabolic database and reversible form of the GSMM (as long as they can solve the inconsistencies)	Minimal reaction set	Gauge combines Flux Coupling Analysis and gene expression data to propose gaps in a draft genome-scale metabolic network. This method tries to improve a metabolic network by maximizing the consistency between gene expression data and flux coupling relationships.	Hosseini, Z., & Marashi, S. A. (2017). Discovering missing reactions of metabolic networks by using gene co-expression data. Scientific Reports, 7(1), 1–12. https://doi.org/10.1038/srep41774
Tools in bold were used in BioISO validation				Gaps assertion		Gap-filling approach
				Mixed	Graph-based topological search for predecessors and successors accounting for the stoichiometry of the metabolite in the associated reactions and FBA simulation of custom unbalanced reactions	parsimonious	Addition of the minimal number of reactions
				Stoichiometry	Stoichiometry of the reactions in the GSMM
				Topological search	Graph-based topological search
				Consistency	Consistency between experimental data and phenotype simulations
