## Supplementary File 6 for "*BioISO*: an objective-oriented application for assisting the curation of genome-scale metabolic models"

### Sheet: SupplementaryFile6
	Assessments	Sheet Name
	BioISO's depth analysis (growth objective function)	S6.1 and S6.2
	BioISO's depth analysis (compound production objective function)	S6.3 and S6.4
	Exhaustive-searches versus guided-searches (Meneco)	S6.5 and S6.6
	Exhaustive-searches (fastGapFill) versus guided-searches	S6.7 and S6.8
	Exhaustive-searches (fastGapFill) versus guided-searches (Meneco and BioISO)	S6.9
	GSMMs	Organism
	iDS372	Streptococcus pneumoniae
	iJO1366	Escherichia coli
	iBsu1103	Bacillus subtilis
	iTO977	Saccharomyces cerevisiae
	iOD907	Kluyveromyces lactis
	Tools	Reference
	BioISO	This work
	Meneco	Prigent, S., Frioux, C., Dittami, S. M., Thiele, S., Larhlimi, A., Collet, G., Gutknecht, F., Got, J., Eveillard, D., Bourdon, J., Plewniak, F., Tonon, T., & Siegel, A. (2017). Meneco, a Topology-Based Gap-Filling Tool Applicable to Degraded Genome-Wide Metabolic Networks. PLOS Computational Biology, 13(1), e1005276. https://doi.org/10.1371/journal.pcbi.1005276
	fastGapFill	Thiele, I., Vlassis, N., & Fleming, R. M. T. (2014). FASTGAPFILL: Efficient gap filling in metabolic networks. Bioinformatics, 30(17), 2529–2531. https://doi.org/10.1093/bioinformatics/btu321
	Column	Description
	Depth	BioISO depth level
	Total reactions (wss)	Number of reactions in the respective model. Equivalent to total size of the whole search space (wss)
	Covered reactions (ooss)	Number of reactions without repetitions found and analyzed by the tool during evaluation. Equivalent to the objective-oriented search space (ooss)
	Missing reactions	Number of reactions without repetitions missed by the tool during evaluation
	Blocked reactions (br)	Number of reactions without repetitions found to have an unsuccessful evaluation (blocked reactions) by the tool during evaluation
	Non-blocked reactions	Number of reactions without repetitions found to have a successful evaluation (not a blocked reaction) by the tool during evaluation
	brooss	Ratio of blocked reactions for the objective-search as described in Supplementary material S5
	brwss	Ratio of blocked reactions as described in Supplementary material S5
	Total metabolites (wss)	Number of metabolites in the respective model. Equivalent to total size of the whole search space (wss)
	Covered metabolites (ooss)	Number of metabolites without repetitions found and analyzed by the tool during evaluation. Equivalent to the objective-oriented search space (ooss)
	Missing metabolites	Number of metabolites without repetitions missed by the tool during evaluation
	Dead-end metabolites	Number of metabolites without repetitions found to have an unsuccessful evaluation (dead-end metabolites) by the tool during evaluation
	Non-dead-end metabolites	Number of metabolites without repetitions found to have a successful evaluation (not a dead-end metabolites) by the tool during evaluation
	demooss	Ratio of dead-end metabolites for the objective-search as described in Supplementary material S5
	demwss	Ratio of dead-end metabolites as described in Supplementary material S5

### Sheet: S6.1
	Depth 1
	Model	Removed reaction	Growth rate (h-1)	Time (s)	Total reactions	Covered reactions	Blocked reactions	Total metabolites	Covered metabolites	Dead-end metabolites
	iBsu1103	rxn00138	15.2068	11.477	1925	780	491	1625	31	1
		rxn02831		11.037		780	489		31	1
		rxn05392		11.2281		780	489		31	3
		rxn05381		10.99		780	489		31	3
		rxn10305		10.593		781	490		31	2
	iDS372	R04968_C3_cytop	1.20951	0.0979707	596	10	9	489	8	3
		R04544_C3_cytop		0.0930297		10	9		8	3
		R01624_C3_cytop		0.103995		10	9		8	3
		R02094_C3_cytop		0.0959909		10	9		8	2
		R00742_C3_cytop		0.0940287		10	9		8	3
	iJO1366	SDPTA	0.241502	18.4525	2583	755	287	1805	72	1
		IMPC		18.4485		755	294		72	1
		MEPCT		19.1262		755	281		72	2
		NNDPR		19.162		755	281		72	1
		SERAT		18.394		755	289		72	5
	iOD907	R04463_C3_cyto	1.01267	3.32397	2501	208	99	1798	10	0
		R04535_C3_cyto		3.20207		207	104		10	2
		R07762_C3_cyto		3.15987		208	97		10	2
		T_NADPH_C8_e_r_		3.21803		208	94		10	2
		R04534_C3_cyto		3.21602		208	105		10	2
	iTO977	ILV5_2	0.996947	3.73959	1697	228	105	1353	38	3
		TSC10		3.65669		228	105		38	2
		U47_		3.63523		227	105		38	2
		ADE5_7_2		3.6359		228	107		38	2
		SLFxtI		3.6139		228	110		38	3
	Depth 2
	Model	Removed reaction	Growth rate (h-1)	Time (s)	Total reactions	Covered reactions	Blocked reactions	Total metabolites	Covered metabolites	Dead-end metabolites
	iBsu1103	rxn09206	15.2068	94.9764	1925	1448	820	1625	937	214
		rxn05405		109.643		1448	820		938	218
		rxn05398		105.579		1448	820		938	219
		rxn00100		111.217		1448	818		938	190
		rxn10198		91.038		1447	819		933	216
	iDS372	R01978_C3_cytop	1.20951	2.147	596	290	213	489	71	11
		R00104_C3_cytop		2.14903		290	212		71	9
		R03005_C3_cytop		2.165		291	213		71	9
		R07763_C3_cytop		2.119		290	213		71	15
		R04568_C3_cytop		2.42197		290	213		71	15
	iJO1366	SO4tex	0.241502	143.098	2583	1882	784	1805	817	167
		IGPS		145.694		1881	772		816	158
		DHQTi		143.959		1882	781		817	164
		THZPSN3		144.287		1882	764		817	156
		HMBS		146.958		1882	777		817	165
	iOD907	Polysaccharide_Biosynthesis_cyto	1.01267	38.8	2501	1539	572	1798	405	22
		R08162_C3_cyto		41.003		1541	583		408	25
		R02101_C3_cyto		40.809		1541	580		408	23
		R02237_C3_cyto		41.12		1541	575		408	22
		T_Fecosterol_C8_e_r_		42.186		1542	577		408	22
	iTO977	PIS1	0.996947	24.504	1697	914	525	1353	334	86
		IDI1		24.529		916	551		335	93
		ELO2_6		24.585		915	525		335	86
		ERG26_2		25.239		915	540		335	91
		ARO2		24.215		915	542		335	88
	Depth 3
	Model	Removed reaction	Growth rate (h-1)	Time (s)	Total reactions	Covered reactions	Blocked reactions	Total metabolites	Covered metabolites	Dead-end metabolites
	iBsu1103	rxn10282	15.2068	431.438	1925	1689	929	1625	1383	433
		rxn10262		409.442		1689	929		1383	433
		rxn05371		421.862		1689	929		1383	432
		rxn01256		413.714		1689	931		1383	435
		rxn05453		429.395		1689	929		1383	434
	iDS372	R00178_C3_cytop	1.20951	12.031	596	483	374	489	352	116
		R02094_C3_cytop		12.301		483	374		351	115
		R01626_C3_cytop		11.685		483	373		350	120
		R00189_C3_cytop		11.7654		483	367		351	111
		R01518_C3_cytop		10.267		483	480		352	337
	iJO1366	SULRi	0.241502	606.162	2583	2328	1107	1805	1552	495
		SUCCtex		597.59		2328	1134		1552	503
		PPNCL2		589.567		2328	1084		1552	477
		UAGDP		582.145		2328	1249		1552	584
		DXPRIi		590.561		2328	1084		1552	477
	iOD907	R00253_C3_cyto	1.01267	225.874	2501	2083	914	1798	1309	253
		R04591_C3_cyto		224.392		2083	876		1308	196
		T01317_C4_mito		226.471		2083	846		1309	218
		R07494_C3_cyto		252.238		2083	838		1309	217
		R01123_C3_cyto		228.724		2083	867		1309	229
	iTO977	CLIPIDS	0.996947	85.3686	1697	1231	750	1353	920	404
		ADE16_1		92.1741		1232	772		928	421
		PIS1		87.111		1232	756		928	411
		ORT1		87.372		1232	760		928	405
		ADE2		92.5114		1232	764		929	412

### Sheet: S6.2
	Depth 1
	Model	Growth rate (h-1)	Time (s)	Total reactions	Covered reactions	Blocked reactions	Total metabolites	Covered metabolites	Dead-end metabolites
	iBsu1103	15.2068	11.065	1925	780.2	489.6	1625	31	2
	iDS372	1.20951	0.097003	596	10	9	489	8	2.8
	iJO1366	0.241502	18.7166	2583	755	286.4	1805	72	2
	iOD907	1.01267	3.22399	2501	207.8	99.8	1798	10	1.6
	iTO977	0.996947	3.65626	1697	227.8	106.4	1353	38	2.4
	Depth 2
	Model	Growth rate (h-1)	Time (s)	Total reactions	Covered reactions	Blocked reactions	Total metabolites	Covered metabolites	Dead-end metabolites
	iBsu1103	15.2068	102.491	1925	1447.8	819.4	1625	936.8	211.4
	iDS372	1.20951	2.2004	596	290.2	212.8	489	71	11.8
	iJO1366	0.241502	144.799	2583	1881.8	775.6	1805	816.8	162
	iOD907	1.01267	40.7836	2501	1540.8	577.4	1798	407.4	22.8
	iTO977	0.996947	24.6144	1697	915	536.6	1353	334.8	88.8
	Depth 3
	Model	Growth rate (h-1)	Time (s)	Total reactions	Covered reactions	Blocked reactions	Total metabolites	Covered metabolites	Dead-end metabolites
	iBsu1103	15.2068	421.17	1925	1689	929.4	1625	1383	433.4
	iDS372	1.20951	11.6099	596	483	393.6	489	351.2	159.8
	iJO1366	0.241502	593.205	2583	2328	1131.6	1805	1552	507.2
	iOD907	1.01267	231.54	2501	2083	868.2	1798	1308.8	222.6
	iTO977	0.996947	88.9074	1697	1231.8	760.4	1353	926.6	410.6
		Depth	Time (s)	Total reactions	Covered reactions	Missing reactions	Non-blocked reactions	Blocked reactions	br_ooss	br_wss	Total metabolites	Covered metabolites	Missing metabolites	Non-dead-end metabolites	Dead-end metabolites	dem_ooss	dem_wss
	iBsu1103	1	11.065	1925	780.2	1144.8	290.6	489.6	0.627531	0.254338	1625	31	1594	29	2	0.0645161	0.00123077
		2	102.491	1925	1447.8	477.2	628.4	819.4	0.565962	0.425662	1625	936.8	688.2	725.4	211.4	0.225662	0.130092
		3	421.17	1925	1689	236	759.6	929.4	0.550266	0.482805	1625	1383	242	949.6	433.4	0.313377	0.266708
	iDS372	1	0.097003	596	10	586	1	9	0.9	0.0151007	489	8	481	5.2	2.8	0.35	0.00572597
		2	2.2004	596	290.2	305.8	77.4	212.8	0.733287	0.357047	489	71	418	59.2	11.8	0.166197	0.0241309
		3	11.6099	596	483	113	89.4	393.6	0.814907	0.660403	489	351.2	137.8	191.4	159.8	0.455011	0.326789
	iJO1366	1	18.7166	2583	755	1828	468.6	286.4	0.379338	0.110879	1805	72	1733	70	2	0.0277778	0.00110803
		2	144.799	2583	1881.8	701.2	1106.2	775.6	0.412159	0.300271	1805	816.8	988.2	654.8	162	0.198335	0.0897507
		3	593.205	2583	2328	255	1196.4	1131.6	0.486082	0.438095	1805	1552	253	1044.8	507.2	0.326804	0.280997
	iOD907	1	3.22399	2501	207.8	2293.2	108	99.8	0.480269	0.039904	1798	10	1788	8.4	1.6	0.16	0.000889878
		2	40.7836	2501	1540.8	960.2	963.4	577.4	0.37474	0.230868	1798	407.4	1390.6	384.6	22.8	0.0559647	0.0126808
		3	231.54	2501	2083	418	1214.8	868.2	0.416803	0.347141	1798	1308.8	489.2	1086.2	222.6	0.170079	0.123804
	iTO977	1	3.65626	1697	227.8	1469.2	121.4	106.4	0.467076	0.0626989	1353	38	1315	35.6	2.4	0.0631579	0.00177384
		2	24.6144	1697	915	782	378.4	536.6	0.586448	0.316205	1353	334.8	1018.2	246	88.8	0.265233	0.0656319
		3	88.9074	1697	1231.8	465.2	471.4	760.4	0.617308	0.448085	1353	926.6	426.4	516	410.6	0.443125	0.303474

### Sheet: S6.3
	Depth 1
	Model	Removed reaction	Flux rate (mmol/g DW/h)	Time (s)	Total reactions	Covered reactions	Blocked reactions	Total metabolites	Covered metabolites	Dead-end metabolites
	iBsu1103	rxn00225	1000	9.16455	1925	690	193	1625	5	2
	iDS372	T02406_0_3_11_0_C4_cytmem	66.4018	0.228033	596	82	81	489	5	5
		T_Lactate_transport_cytmem		0.201001		82	38		5	2
		R01518_C3_cytop		0.198032		83	82		5	5
		R00658_C3_cytop		0.196029		83	82		5	5
	iJO1366	PTAr	26.7231	3.763	2583	368	96	1805	4	0
		PGK		2.10097		368	367		4	0
		GAPD		2.10903		369	368		4	0
		PGM		2.10197		369	368		4	0
		ENO		2.053		369	368		4	0
	iOD907	R04463_C3_cyto	6.66667	2.51803	2501	177	120	1798	5	1
		R04535_C3_cyto		2.83507		176	81		5	1
		R07762_C3_cyto		2.66512		177	127		5	0
		T_NADPH_C8_e_r_		2.73403		176	108		5	1
		R04534_C3_cyto		2.72211		177	121		5	1
	iTO977	ILV5_2	60	0.495956	1697	36	35	1353	6	0
		TSC10		0.475002		36	35		6	0
		U47_		0.469001		36	35		6	0
		ADE5_7_2		0.414001		35	26		6	1
	Depth 2
	Model	Removed reaction	Flux rate (mmol/g DW/h)	Time (s)	Total reactions	Covered reactions	Blocked reactions	Total metabolites	Covered metabolites	Dead-end metabolites
	iBsu1103	rxn00225	1000	70.832	1925	1547	617	1625	912	64
	iDS372	R00658_C3_cytop	66.4018	3.348	596	408	406	489	166	149
		T_Lactate_transport_cytmem		4.53403		407	127		165	14
		R01518_C3_cytop		3.43032		408	406		166	149
		T02406_0_3_11_0_C4_cytmem		3.515		404	402		164	121
	iJO1366	PGM	26.7231	71.92	2583	1950	1949	1805	639	131
		ENO		71.799		1950	1949		639	131
		PGK		74.363		1950	1949		638	131
		PTAr		82.247		1950	682		639	127
		GAPD		73.806		1950	1949		639	131
	iOD907	R01512_C3_cyto	6.66667	35.904	2501	1455	787	1798	326	32
		R00127_C3_cyto		36.5416		1455	747		326	30
		R01061_C3_cyto		36.6346		1455	787		326	32
		R00004_C3_cyto		37.7477		1455	751		326	30
		R00342_C3_cyto		38.2018		1455	489		326	10
	iTO977	GLK1_1	60	4.856	1697	280	263	1353	64	26
		U110_		4.397		276	189		64	14
		GLCxtI		4.56799		280	263		64	26
		GAL2_1		4.645		280	263		64	26
	Depth 3
	Model	Removed reaction	Flux rate (mmol/g DW/h)	Time (s)	Total reactions	Covered reactions	Blocked reactions	Total metabolites	Covered metabolites	Dead-end metabolites
	iBsu1103	rxn00225	1000	344.615	1925	1808	741	1625	1503	184
	iDS372	R01518_C3_cytop	66.4018	15.209	596	504	500	489	400	384
		R00658_C3_cytop		15.155		504	500		400	385
		T_Lactate_transport_cytmem		17.131		502	155		398	51
		T02406_0_3_11_0_C4_cytmem		15.367		502	498		398	357
	iJO1366	ENO	26.7231	387.236	2583	2269	2267	1805	1573	998
		PGK		393.128		2269	2268		1573	1013
		PTAr		452.916		2269	935		1573	403
		GAPD		408.33		2269	2268		1573	1015
		PGM		388.206		2269	2267		1573	998
	iOD907	R00127_C3_cyto	6.66667	213.527	2501	2068	1181	1798	1268	292
		R00004_C3_cyto		210.212		2068	1195		1268	310
		R00235_C3_cyto		207.871		2068	1041		1268	253
		R01512_C3_cyto		209.963		2068	1250		1268	295
		R01061_C3_cyto		207.811		2068	1250		1268	295
	iTO977	GAL2_1	60	28.8509	1697	972	910	1353	414	232
		U110_		26.789		960	600		413	153
		GLCxtI		28.5151		972	910		414	232
		GLK1_1		28.3843		971	909		414	232

### Sheet: S6.4
	Depth 1
	Model	Flux rate (mmol/g DW/h)	Time (s)	Total reactions	Covered reactions	Blocked reactions	Total metabolites	Covered metabolites	Dead-end metabolites
	iBsu1103	1000	9.16455	1925	690	193	1625	5	2
	iDS372	66.4018	0.205774	596	82.5	70.75	489	5	4.25
	iJO1366	26.7231	2.42559	2583	368.6	313.4	1805	4	0
	iOD907	6.66667	2.69487	2501	176.6	111.4	1798	5	0.8
	iTO977	60	0.46349	1697	35.75	32.75	1353	6	0.25
	Depth 2
	Model	Flux rate (mmol/g DW/h)	Time (s)	Total reactions	Covered reactions	Blocked reactions	Total metabolites	Covered metabolites	Dead-end metabolites
	iBsu1103	1000	70.832	1925	1547	617	1625	912	64
	iDS372	66.4018	3.70684	596	406.75	335.25	489	165.25	108.25
	iJO1366	26.7231	74.827	2583	1950	1695.6	1805	638.8	130.2
	iOD907	6.66667	37.0059	2501	1455	712.2	1798	326	26.8
	iTO977	60	4.6165	1697	279	244.5	1353	64	23
	Depth 3
	Model	Flux rate (mmol/g DW/h)	Time (s)	Total reactions	Covered reactions	Blocked reactions	Total metabolites	Covered metabolites	Dead-end metabolites
	iBsu1103	1000	344.615	1925	1808	741	1625	1503	184
	iDS372	66.4018	15.7155	596	503	413.25	489	399	294.25
	iJO1366	26.7231	405.963	2583	2269	2001	1805	1573	885.4
	iOD907	6.66667	209.877	2501	2068	1183.4	1798	1268	289
	iTO977	60	28.1348	1697	968.75	832.25	1353	413.75	212.25
		Depth	Time (s)	Total reactions	Covered reactions	Missing reactions	Non-blocked reactions	Blocked reactions	br_ooss	br_wss	Total metabolites	Covered metabolites	Missing metabolites	Non-dead-end metabolites	Dead-end metabolites	dem_ooss	dem_wss
	iBsu1103	1	9.16455	1925	690	1235	497	193	0.27971	0.10026	1625	5	1620	3	2	0.4	0.00123077
		2	70.832	1925	1547	378	930	617	0.398836	0.320519	1625	912	713	848	64	0.0701754	0.0393846
		3	344.615	1925	1808	117	1067	741	0.409845	0.384935	1625	1503	122	1319	184	0.122422	0.113231
	iDS372	1	0.205774	596	10	586	1	9	0.9	0.0151007	489	5	484	0.75	4.25	0.85	0.00869121
		2	3.70684	596	290.2	305.8	77.4	212.8	0.733287	0.357047	489	165.25	323.75	57	108.25	0.655068	0.22137
		3	15.7155	596	483	113	89.4	393.6	0.814907	0.660403	489	399	90	104.75	294.25	0.737469	0.601738
	iJO1366	1	2.42559	2583	755	1828	468.6	286.4	0.379338	0.110879	1805	4	1801	4	0	0	0
		2	74.827	2583	1881.8	701.2	1106.2	775.6	0.412159	0.300271	1805	638.8	1166.2	508.6	130.2	0.20382	0.072133
		3	405.963	2583	2328	255	1196.4	1131.6	0.486082	0.438095	1805	1573	232	687.6	885.4	0.562873	0.490526
	iOD907	1	2.69487	2501	207.8	2293.2	108	99.8	0.480269	0.039904	1798	5	1793	4.2	0.8	0.16	0.000444939
		2	37.0059	2501	1540.8	960.2	963.4	577.4	0.37474	0.230868	1798	326	1472	299.2	26.8	0.0822086	0.0149055
		3	209.877	2501	2083	418	1214.8	868.2	0.416803	0.347141	1798	1268	530	979	289	0.227918	0.160734
	iTO977	1	0.46349	1697	227.8	1469.2	121.4	106.4	0.467076	0.0626989	1353	6	1347	5.75	0.25	0.0416667	0.000184775
		2	4.6165	1697	915	782	378.4	536.6	0.586448	0.316205	1353	64	1289	41	23	0.359375	0.0169993
		3	28.1348	1697	1231.8	465.2	471.4	760.4	0.617308	0.448085	1353	413.75	939.25	201.5	212.25	0.512991	0.156874

### Sheet: S6.5
	Depth 2
	Model	Removed reaction	Growth rate (h-1)	Time (s)	Total metabolites	Covered metabolites	Dead-end metabolites
	iDS372	R00104_C3_cytop	1.20951	0.39097	489	8	8
		R01978_C3_cytop		0.377		8	8
		R03005_C3_cytop		0.361998		8	8
		R04568_C3_cytop		0.362002		8	8
		R07763_C3_cytop		0.367998		8	8
	iJO1366	DHQTi	0.241502	0.474	1805	72	40
		HMBS		0.477015		72	40
		IGPS		0.473986		72	40
		SO4tex		0.468999		72	41
		THZPSN3		0.475		72	40

### Sheet: S6.6
	Model	Growth rate (h-1)	Time (s)	Total metabolites	Covered metabolites	Dead-end metabolites
	iDS372	1.20951	0.371994	489	8	8
	iJO1366	0.241502	0.4738	1805	72	40.2
		Time (s)	Total metabolites	Covered metabolites	Missing metabolites	Non-dead-end metabolites	Dead-end metabolites	dem_ooss	dem_wss
	iDS372	0.371994	489	8	481	0	8	1	0.0163599
	iJO1366	0.4738	1805	72	1733	31.8	40.2	0.558333	0.0222715

### Sheet: S6.7
	Depth 2
	Model	Removed reaction	Growth rate (h-1)	Time (s)	Total reactions	Blocked reactions	Total metabolites	Dead-end metabolites
	iDS372	R00104_C3_cytop	1.20951	6.3679	596	373	489	298
		R03005_C3_cytop		5.5945		373		298
	iJO1366	DHQTi	0.241502	120.349	2583	1064	1805	795
		HMBS		121.262		1050		789
		IGPS		126.103		1044		781
		SO4tex		131.009		1059		781
		THZPSN3		128.982		1033		774

### Sheet: S6.8
	Model	Growth rate (h-1)	Time (s)	Total Reactions	Blocked reactions	Total metabolites	Dead-end metabolites
	iDS372	1.20951	5.9812	596	373	489	298
	iJO1366	0.241502	125.541	2583	1050	1805	784
		Time (s)	Total reactions	Covered reactions	Missing reactions	Non-blocked reactions	Blocked reactions	br_ooss	br_wss	Total metabolites	Covered metabolites	Missing metabolites	Non-dead-end metabolites	Dead-end metabolites	dem_ooss	dem_wss
	iDS372	5.9812	596	596	0	223	373	0.625839	0.625839	489	489	0	191	298	0.609407	0.609407
	iJO1366	125.541	2583	2583	0	1533	1050	0.406504	0.406504	1805	1805	0	1021	784	0.434349	0.434349

### Sheet: S6.9
	Model	Tool	Time (s)	Total reactions	Covered reactions	Missing reactions	Non-blocked reactions	Blocked reactions	br_ooss	br_wss	Total metabolites	Covered metabolites	Missing metabolites	Non-dead-end metabolites	Dead-end metabolites	dem_ooss	dem_wss
	iDS372	BioISO	2.2004	596	290.2	305.8	77.4	212.8	0.733287	0.357047	489	71	418	59.2	11.8	0.166197	0.0241309
		Meneco	0.371994	0	0	0	0	0	0	0	489	8	481	0	8	1	0.0163599
		fastGapFill	5.9812	596	596	0	223	373	0.625839	0.625839	489	489	0	191	298	0.609407	0.609407
	iJO1366	BioISO	144.799	2583	1881.8	701.2	1106.2	775.6	0.412159	0.300271	1805	816.8	988.2	654.8	162	0.198335	0.0897507
		Meneco	0.4738	0	0	0	0	0	0	0	1805	72	1733	31.8	40.2	0.558333	0.0222715
		fastGapFill	125.541	2583	2583	0	1533	1050	0.406504	0.406504	1805	1805	0	1021	784	0.434349	0.434349
